# A whole-brain imaging-based systems approach to understand origin of addiction in binge-like drinking model

**DOI:** 10.1101/2021.02.17.431586

**Authors:** Marzena Stefaniuk, Monika Pawłowska, Klaudia Nowicka, Marcin Barański, Zbigniew Zielinski, Łukasz Bijoch, Diana Legutko, Piotr Majka, Sylwia Bednarek, Natalia Jermakow, Daniel Wójcik, Leszek Kaczmarek

## Abstract

Many fundamental questions on addiction development are still unanswered. These questions are frequently difficult to address by examining a single brain structure, but can best be addressed at the systems level. Neurons create functional networks that change over time, since brain regions may work together differently in different contexts. We offer a framework for describing the nature behind alcohol binge drinking and the transition to addiction. The present study investigated whole-brain c-Fos expression following reexposure to alcohol in a model of binge-like drinking in mice in IntelliCage. We developed a dedicated image computational workflow to identify c-Fos-positive cells in three-dimensional images obtained after optical tissue clearing and whole-brain imaging in the light-sheet microscope. We analyzed functional networks and brain modularity following reexposure to alcohol. c-Fos levels in brains from animals that were reexposed to alcohol were clearly different from binge drinking animals. Structures involved in reward processing, decision making and characteristic for addictive behaviors stood out particularly. In alcohol reexposed animals differently active structures either gained or lost correlation when compared to the control group.
