## Supplementary Dataset1 for "A whole-brain imaging-based systems approach to understand origin of addiction in binge-like drinking model"

### Sheet: CTRL_half_height
	module
VI	3
AOB	2
CN	2
DTN	2
MOB	2
GENv	2
AON	2
LDT	2
III	2
SPA	2
GENd	2
ND	2
SAG	2
MBO	2
NOT	2
STN	2
PSV	2
VNC	2
SCsg	2
SNr	2
CEA	2
GPi	2
SCop	2
PVHd	2
VIS	2
TRS	2
EW	2
FRP	2
OT	2
PVH	2
PST	2
SF	2
MEA	2
PAA	2
DMH	2
TRN	2
IV	2
AVPV	2
PP	2
LT	2
PD	2
PRC	2
TT	2
DR	2
ILA	2
PH	2
MRN	2
RN	2
APN	2
PRNr	2
SS	2
ILM	2
ORB	2
SPF	2
ACA	2
SCiw	2
EPd	2
AI	2
CLA	2
NPC	2
MO	2
CUN	2
PTLp	2
AUD	2
BLAa	2
SCig	2
DP	2
OP	2
MED	2
PG	2
PIR	2
IA	2
VTA	2
GPe	2
LHA	2
RSP	2
PB	2
TEa	2
PVpo	2
TR	2
SO	2
TU	2
BST	2
AAA	2
LS	2
BLAv	2
ECT	2
PERI	2
AHN	2
SUT	2
LA	2
RT	2
COA	2
SNc	2
HIP	2
BMA	2
PPT	2
RHP	2
ATN	2
CP	2
ACB	2
EPv	2
PS	2
VENT	2
GU	2
SLD	2
VTN	2
PRNc	2
SLC	2
VISC	2
PPN	2
BLAp	2
ZI	2
LPO	2
PCG	2
MPT	2
NI	2
MSC	2
MA	2
SCdw	2
CS	2
PL	2
SCdg	2
MEPO	2
NLOT	2
PA	2
B	2
RR	2
MEV	2
FS	2
LAT	2
SI	2
NLL	1
SFO	1
ARH	1
PBG	1
NB	1
PSTN	1
IPN	1
CLI	1
IF	1
LC	1
PVp	1
RCH	1
ACVII	1
GRN	1
MARN	1
PVi	1
BA	1
EPI	1
MTN	1
AVP	1
VLPO	1
ADP	1
SBPV	1
MPN	1
MPO	1
IC	1
SOC	1
BAC	1
NTB	1
PMv	1
V	1
SG	1
VII	1
PARN	1
IRN	1
VMH	1

### Sheet: BD_half_height
	module
GU	7
RSP	7
VISC	7
FRP	7
GPe	7
DTN	7
SS	7
MO	7
SF	7
AVP	7
ACA	7
ORB	7
SCop	7
PTLp	7
TRS	7
SCsg	7
AUD	7
VIS	7
PG	6
RR	6
TT	6
SLD	6
PB	6
SLC	6
DP	6
NPC	6
LS	6
ZI	6
SNc	6
SPA	6
MPT	6
ILM	6
OP	6
APN	6
ND	6
MTN	6
TRN	6
ACVII	6
LDT	6
IV	6
NOT	6
SCdg	6
SCdw	6
SCig	6
SCiw	6
MEV	6
PP	6
SPF	6
IF	6
VENT	6
PPT	6
RN	6
LA	6
PVH	6
OT	6
PAA	6
PVHd	6
COA	6
PERI	6
ATN	6
PVp	6
VII	6
MED	6
PA	6
BLAv	6
SO	6
MBO	6
TU	6
TR	6
DMH	6
PMv	6
NI	6
SOC	6
SG	6
LC	6
NTB	6
B	6
PCG	6
ADP	6
EPd	6
CEA	6
BST	6
VTA	6
MA	6
PSTN	6
PST	6
STN	6
DR	6
SI	6
SNr	6
PRC	6
AI	6
PS	6
BLAp	6
AON	6
MRN	6
BAC	6
CP	6
LHA	6
AAA	6
GENv	6
FS	6
ACB	6
CLI	6
ECT	6
EPv	6
IPN	6
IA	6
BLAa	6
BMA	6
PH	6
CLA	6
ILA	6
EPI	6
MEA	6
RHP	6
EW	6
NLOT	6
TEa	6
BA	6
PIR	6
III	6
PL	6
MARN	6
LT	6
MPO	6
GPi	6
SBPV	6
MEPO	6
RCH	6
PRNc	6
SUT	6
CS	6
LPO	6
HIP	6
MSC	6
RT	6
AHN	6
PD	6
NB	6
VMH	6
V	5
CN	5
PSV	5
SAG	4
PPN	4
PRNr	4
VLPO	4
MPN	4
IC	4
MOB	4
NLL	3
VTN	3
AOB	3
CUN	3
VI	2
PARN	2
VNC	2
GRN	2
IRN	2
AVPV	1
PVi	1
ARH	1
PVpo	1
PBG	1
GENd	1
LAT	1
SFO	1

### Sheet: CR_half_heights
	module
ARH	8
IF	8
MOB	7
STN	7
LT	7
NTB	7
IPN	7
VNC	7
TRS	7
BAC	7
GPi	7
SNr	7
SFO	6
VII	6
PVi	5
AVPV	5
MEPO	5
PVpo	5
GENv	4
DR	4
PPN	4
ND	4
PRNc	4
PCG	4
SLC	4
DTN	4
LDT	4
PB	4
SLD	4
B	4
MEV	4
VTN	4
III	4
IV	4
ACB	4
LAT	4
MSC	4
PBG	4
EPd	4
PVH	4
DP	4
BLAp	4
TT	4
AON	4
PVHd	4
ACVII	4
TEa	4
CLA	4
PAA	4
AUD	4
IA	4
ECT	4
PIR	4
PTLp	4
RSP	4
LPO	4
MED	4
LHA	4
AI	4
GENd	4
BMA	4
ILM	4
COA	4
VIS	4
MPN	3
PD	3
GRN	3
PARN	3
IRN	3
LC	3
OP	3
SCdw	3
DMH	3
SCiw	3
FRP	3
MTN	3
TU	3
PS	3
AHN	3
MPO	3
SPA	3
BLAv	3
VLPO	3
AVP	3
PG	3
RCH	3
SBPV	3
SG	3
VI	3
PERI	3
NOT	3
SUT	3
BA	3
SPF	3
PA	3
SCig	3
CEA	3
PPT	3
SCop	3
MPT	3
PRC	3
SCsg	3
ATN	3
RR	3
EPv	3
BST	3
TR	3
EW	3
MRN	3
NPC	3
ADP	3
MEA	3
RHP	3
RN	3
SCdg	3
TRN	3
MARN	3
MA	3
FS	3
SI	3
PP	3
GU	3
VISC	3
AAA	3
GPe	3
MO	3
SS	3
NLOT	3
VENT	3
ILA	2
PMv	2
MBO	2
CLI	2
PVp	2
PST	2
VMH	2
ACA	2
PL	2
BLAa	2
ORB	2
RT	1
PSTN	1
VTA	1
NLL	1
V	1
SO	1
SOC	1
LS	1
SF	1
CP	1
SNc	1
CN	1
IC	1
CS	1
LA	1
NI	1
EPI	1
OT	1
PH	1
AOB	1
APN	1
PRNr	1
HIP	1
ZI	1
CUN	1
PSV	1
NB	1
SAG	1

### Sheet: AR_half_heights
	module
NLOT	12
PP	12
IC	12
SCdg	12
ZI	12
BA	12
PMv	12
III	11
LAT	11
AOB	11
NLL	11
GENd	11
ND	11
CS	11
DR	11
STN	11
CUN	11
GENv	11
APN	11
NPC	11
PRC	11
ATN	11
TRN	11
IV	10
CN	10
GPi	10
DTN	10
PVpo	10
LDT	10
NB	10
PVp	10
ACB	9
MRN	9
TEa	9
AUD	9
PIR	9
PTLp	9
AVP	9
VIS	9
EPd	9
ACA	9
ORB	9
CLA	9
ILA	9
ILM	9
AI	9
SAG	9
PVi	8
EW	8
ADP	8
SBPV	8
MTN	8
PH	8
MPN	8
MEPO	8
PVH	8
PD	8
SPA	8
PSTN	8
DMH	8
MPO	8
PST	8
ARH	8
LHA	8
NOT	8
SCig	8
PPT	8
SCop	8
SCsg	8
MED	8
AHN	8
PVHd	8
PG	7
BST	7
SCiw	7
LPO	7
SCdw	7
BAC	7
MSC	7
PAA	7
PL	7
EPI	7
TT	7
OT	7
AON	7
VLPO	7
VMH	7
VTA	7
MOB	7
COA	7
MBO	7
AVPV	7
SG	7
IPN	7
VTN	7
OP	7
RCH	7
TU	7
RN	6
IA	6
PPN	6
SUT	6
VENT	6
LC	6
RT	6
ACVII	6
VII	6
PARN	6
PA	6
HIP	6
SNc	6
PCG	6
PSV	6
MEV	6
BLAp	6
SOC	6
GPe	6
PRNc	6
PB	6
MPT	6
V	6
SLD	6
BLAv	6
SLC	6
LT	6
AAA	6
EPv	6
MEA	5
SPF	5
PS	5
TR	5
CEA	5
VNC	5
SFO	5
ECT	5
VISC	5
PERI	5
FS	5
RR	5
CP	5
LS	5
B	4
MA	4
BMA	4
SO	4
PRNr	4
SNr	4
MARN	3
NI	3
CLI	3
NTB	3
GRN	3
IRN	3
VI	3
BLAa	2
IF	2
RHP	2
SI	2
GU	1
SF	1
DP	1
TRS	1
LA	1
PBG	1
RSP	1
SS	1
FRP	1
MO	1
